# The soursop genome and comparative genomics of basal angiosperms provide new insights on evolutionary incongruence

**DOI:** 10.1101/639153

**Authors:** Joeri S. Strijk, Damien D. Hinsinger, Mareike M. Roeder, Lars W. Chatrou, Thomas L. P. Couvreur, Roy H. J. Erkens, Hervé Sauquet, Michael D. Pirie, Daniel C. Thomas, Kunfang Cao

## Abstract

Deep relationships and the sequence of divergence among major lineages of angiosperms (magnoliids, monocots and eudicots) remain ambiguous and differ depending on analytical approaches and datasets used. Complete genomes potentially provide opportunities to resolve these uncertainties, but two recently published magnoliid genomes instead deliver further conflicting signals. To disentangle key angiosperm relationships, we report a high-quality draft genome for the soursop (*Annona muricata*, Annonaceae). We reconstructed phylogenomic trees and show that the soursop represents a genomic mosaic supporting different histories, with scaffolds almost exclusively supporting single topologies. However, coalescent methods and a majority of genes support magnoliids as sister to monocots and eudicots, where previous whole genome-based studies remained inconclusive. This result is clear and consistent with recent studies using plastomes. The soursop genome highlights the need for more early diverging angiosperm genomes and critical assessment of the suitability of such genomes for inferring evolutionary history.
