## Supplementary Table for "The soursop genome and comparative genomics of basal angiosperms provide new insights on evolutionary incongruence"

### Sheet: Supp. Table 1. Sequences generated
Supp. Table 1. Overview of the sequences generated.
Step	Technology	Tissue	insert size	Bases generated (Gb)	Sequence coverage (X)
Genome assembly	Illumina reads	leaves	250 bp	65.96	82.54
			350 bp	65.47	81.93
	PacBio reads	leaves	20kb	36.95	46.24
	10X	leaves		180.04	225.3
	Bionano	leaves		95.9	120.01
	Total			444.32	556.02
Genome annotation	Illumina reads	flowers (several developmental stages)	350 bp	5.51621	N.A
		young fruit	350 bp	9.93206	N.A
		ripening fruit	350 bp	5.73098	N.A
		bark	350 bp	4.80304	N.A
		leaves	350 bp	5.04348	N.A
	Total			25.51

### Sheet: Supp Table 2. Assembly statistics
Supp. Table 2. Assembly statistics
	length		number
	Contig**(bp)	Scaffold(bp)	Contig**	Scaffold
Total	652885881	656774640	2066	949
Max	4254538	20459086	-	-
Number>=2000	-	-	1990	873
N50	784561	3429555	250	52
N60	632116	2673626	342	73
N70	483912	2112119	459	101
N80	346983	1573287	618	137
N90	207456	964101	856	189
** Contig after scaffolding

### Sheet: Supp. Table 3. Assembly quality assessment
Supp. Table 3. To evaluate the quality of the
genome assembly, we mapped reads from short insert
size libraries back to the scaffolds by using BWA
(http://bio-bwa.sourceforge.net/). The sequencing
depth distribution follows a Poisson distribution, which
indicates the uniformity of the genome sequencing
process.
		Percentage
Reads	Mapping rate (%)	0.9716
	Average sequencing depth	161.5
	Coverage (%)	0.9992
Genome	Coverage at least 4X (%)	0.9989
	Coverage at least 10X (%)	0.9986
	Coverage at least 20X (%)	0.9981

### Sheet: Supp. Table 4. TEs content
Supp. Table 4. Classification of TEs content
	Denovo+Repbase		TE Proteins		Combined Tes
	Length (bp)	% in Genome	Length (bp)	% in Genome	Length (bp)	% in Genome
DNA	45148198	6.87	5297899	0.81	4,785,0849	7.29
LINE	14675055	2.23	9904133	1.51	20519192	3.12
SINE	386440	0.06	0	0	386440	0.06
LTR	264918040	40.33	74949732	11.41	271141308	41.28
Unknown	36644775	5.58	0	0	36644775	5.58
Total	341061737	51.93	89835088	13.68	353504508	53.82

### Sheet: Supp. Table 5. genes_statistiques
Supp. Table 5. Characteristics of the annotated genes in 10 angiosperms species
Species	Number	Average gene length (bp)	Average CDS length (bp)	Average exons per gene	Average exons length (bp)	Average intron length (bp)
Annona muricata	23375	5208.31	1109.49	4.79	231.72	1082.04
Amaranthus hypochondriacus	23033	4422.82	1173.56	5.15	227.95	783.29
Aquilegia coerulea	30023	2833.22	1141.6	4.66	245.19	462.69
Arabidopsis thaliana	35386	1947.9	1230.62	5.57	220.87	156.9
Musa acuminata	36519	3593.53	1038.4	5.41	191.94	579.39
Amborella trichopoda	27313	5607.06	944.87	4.06	232.72	1523.51
Coffea canephora	25574	3188.4	1205.55	5.1	236.22	483.2
Oryza sativa	35679	2165.58	991.55	3.78	262.57	422.87
Vitis vinifera	29927	4728.63	1095.81	4.75	230.72	968.88
Nelumbo nucifera	24613	10542.5	1334.94	5.5	242.68	2045.7

### Sheet: Supp. Table 6. Annotations summary
Supp. Table 6. Overview of annotated genes per database.
#Database		Annotated Number	Annotated Percent(%)
NR		19412	83
Swiss-Prot		16237	69.5
KEGG		15190	65
Interpro	All	22639	96.9
	Pfam	15762	67.4
	GO	20595	88.1
Annotated		22769	97.4
Total		23375	-

### Sheet: Supp. Table 7. Gene prediction quality assesment.
Supp. Table 7. CEGMA and BUSCO assesments of the genes annotations
CEGMA		complete		Complete + partial
		# Prots	%completeness	# Prots	%completeness
		191	77.02	231	93.15
BUSCO	Complete Single-Copy BUSCOs	Complete Duplicated BUSCOs	Fragmented BUSCOs	Missing BUSCOs	Total BUSCO groups searched
	0.94	0.15	0.012	0.041	956

### Sheet: Supp. Table 8. Incongruence in genes trees
Supp. Table 8. Number of trees supporting each topology for the
12 and 4 species dataset, respectively. Trees are classified
according to the support (SH-like values) of the node supporting
the topology.
	clade	Amur+Atha	Amur+Osat	Ath+Osat
	dataset	SMT	SET	SAT
12 species	0<S<50	70	70	52
	50<S<70	21	18	33
	70<S<95	100	95	69
	95<S<100	5	13	6
	Total	196	196	160
4 species	0<S<50	238	250	318
	50<S<70	129	113	150
	70<S<95	248	256	552
	95<S<100	29	28	115
	Total	644	647	1135

### Sheet: Supp. Table 9. functional bias.
Supp. Table 9. Identification of functional biases among orthologous sequences in the
4 species dataset. Numbers of genes attributed to given GO-term among the orthologs
supporting different topologies.
	SET_SH70	SAT_SH70	SMT_SH70	SMT_SH95	SAT_SH95	SET_SH95
antioxidant activity (GO:0016209)	1	2	2	0	471	0
binding (GO:0005488)	32	0	31	137	220	58
catalytic activity (GO:0003824)	45	113	40	173	2084	276
receptor activity (GO:0004872)	8	0	9	4	1	0
signal transducer activity (GO:0004871)	1	0	1	0	0	0
structural molecule activity (GO:0005198)	5	5	1	0	6	0
translation regulator activity (GO:0045182)	1	0	1	1	1	12
transporter activity (GO:0005215)	8	16	3	79	75	16
Total *	101	136	88	394	2858	362
* Number of GO-terms can differ from the Number of trees, as a given gene can be
represented in several GO-terms (i.e. can be involved in several molecular functions)

### Sheet: Supp Table 10. Statistics of the orthologs distribution across scaffolds
Suppl. Table 10. Statistics of the distribution of orthologs across scaffolds. Density is expressed in number of
orthologs per base. The background is defined as the total dataset (2426 loci in 181 scaffolds). Differential density is
expressed as the ratio of the density of genes supporting a given topology over the background density of orthologs.
		background	SET	SAT	SMT
Nb_genes	average	22.0939	1.40884	4.50829	1.37017
	min	1	0	0	0
	max	799	15	134	16
density	average	1.3286e-05	5.08707e-07	2.12936e-06	6.33676e-07
	min	2.84468e-07	0	0	0
	max	0.000634913	9.08734e-06	0.000146159	1.50013e-05
percentage	average	0.00552486	0.00552486	0.00552486	0.00552486
	min	0.000250063	0	0	0
	max	0.1998	0.0588235	0.164216	0.0645161
diff_density	average	NA	0.105709	0.243574	0.139369
	min	NA	0	0	0
	max	NA	1	1	1
